# A genome-scale yeast library with inducible expression of individual genes

**DOI:** 10.1101/2020.12.30.424776

**Authors:** Yuko Arita, Griffin Kim, Zhijian Li, Helena Friesen, Gina Turco, Rebecca Y. Wang, Dale Climie, Matej Usaj, Manuel Hotz, Emily Stoops, Anastasia Baryshnikova, Charles Boone, David Botstein, Brenda J. Andrews, R. Scott McIsaac

**Affiliations:** Terrence Donnelly Centre for Cellular and Biomolecular Research, University of Toronto, Toronto, Ontario M5S 3E1, Canada; Department of Molecular Genetics, University of Toronto, Toronto, Ontario M5S 3E1, Canada; RIKEN Centre for Sustainable Resource Science, Wako, Saitama, Japan; Calico Life Sciences LLC, South San Francisco, CA 94080, USA

**Keywords:** BAR-seq, gene overexpression, yeast genomics, yeast mutant array, CRISPRi

## Abstract

The ability to switch a gene from off to on and monitor dynamic changes provides a powerful approach for probing gene function and elucidating causal regulatory relationships, including instances of feedback control. Here, we developed and characterized YETI (Yeast Estradiol strains with Titratable Induction), a collection in which 5,687 yeast genes are engineered for transcriptional inducibility with single-gene precision at their native loci and without plasmids. Each strain contains Synthetic Genetic Array (SGA) screening markers and a unique molecular barcode, enabling high-throughput yeast genetics. We characterized YETI using quantitative growth phenotyping and pooled BAR-seq screens, and we used a YETI allele to characterize the regulon of *ROF1,* showing that it is a transcriptional repressor. We observed that strains with inducible essential genes that have low native expression can often grow without inducer. Analysis of data from other eukaryotic and prokaryotic systems shows that low native expression is a critical variable that can bias promoter-perturbing screens, including CRISPRi. We engineered a second expression system, Z_3_EB42, that gives lower expression than Z_3_EV, a feature enabling both conditional activation and repression of lowly expressed essential genes that grow without inducer in the YETI library.
