## Supplementary material for "A genome-scale yeast library with inducible expression of individual genes": Table S1

### Sheet: Sheet1
ORF	Gene	Expected Ploidy	Aneuploid?	Aneuploid Chromosome
YBL018C	POP8	Diploid	FALSE	N/A
YBR080C	SEC18	Diploid	FALSE	N/A
YBR109C	CMD1	Diploid	FALSE	N/A
YBR142W	MAK5	Diploid	FALSE	N/A
YDL003W	MCD1	Diploid	FALSE	N/A
YDL014W	NOP1	Diploid	FALSE	N/A
YDL045C	FAD1	Diploid	FALSE	N/A
YDL102W	POL3	Diploid	FALSE	N/A
YDL108W	KIN28	Diploid	FALSE	N/A
YDL227C	HO	Diploid	FALSE	N/A
YDR299W	BFR2	Diploid	FALSE	N/A
YDR339C	FCF1	Diploid	FALSE	N/A
YER171W	RAD3	Diploid	FALSE	N/A
YFL039C	ACT1	Diploid	TRUE	Chr2,Chr6
YIL021W	RPB3	Diploid	FALSE	N/A
YIL150C	MCM10	Diploid	FALSE	N/A
YIR010W	DSN1	Diploid	FALSE	N/A
YJL014W	CCT3	Diploid	FALSE	N/A
YJL092W	SRS2	Diploid	FALSE	N/A
YJL092W	SRS2	Haploid	FALSE	N/A
YKL021C	MAK11	Diploid	FALSE	N/A
YKL095W	YJU2	Diploid	FALSE	N/A
YKL138C-A	HSK3	Diploid	FALSE	N/A
YLR103C	CDC45	Diploid	FALSE	N/A
YML085C	TUB1	Diploid	FALSE	N/A
YMR010W	ANY1	Diploid	FALSE	N/A
YMR010W	ANY1	Haploid	FALSE	N/A
YMR227C	TAF7	Diploid	FALSE	N/A
YMR290C	HAS1	Diploid	FALSE	N/A
YNL261W	ORC5	Diploid	FALSE	N/A
YOL077C	BRX1	Diploid	FALSE	N/A
YPR040W	TIP41	Diploid	FALSE	N/A
YPR040W	TIP41	Haploid	FALSE	N/A
YPR103W	PRE2	Diploid	FALSE	N/A
YBR115C	LYS2	Diploid	TRUE	Chr8,Chr10
YBR115C	LYS2	Haploid	TRUE	Chr8
YBR213W	MET8	Diploid	FALSE	N/A
YBR213W	MET8	Haploid	FALSE	N/A
YBR248C	HIS7	Diploid	FALSE	N/A
YBR248C	HIS7	Haploid	TRUE	Chr2
YCL018W	LEU2	Diploid	FALSE	N/A
YCL018W	LEU2	Haploid	FALSE	N/A
YCL030C	HIS4	Diploid	FALSE	N/A
YCL030C	HIS4	Haploid	TRUE	Chr3
YDR007W	TRP1	Diploid	FALSE	N/A
YDR007W	TRP1	Haploid	FALSE	N/A
YDR127W	ARO1	Diploid	FALSE	N/A
YDR127W	ARO1	Haploid	FALSE	N/A
YDR354W	TRP4	Diploid	FALSE	N/A
YDR354W	TRP4	Haploid	FALSE	N/A
YER055C	HIS1	Diploid	FALSE	N/A
YER055C	HIS1	Haploid	TRUE	Chr5
YER086W	ILV1	Diploid	FALSE	N/A
YER086W	ILV1	Haploid	FALSE	N/A
YER091C	MET6	Diploid	FALSE	N/A
YER091C	MET6	Haploid	FALSE	N/A
YFR025C	HIS2	Diploid	FALSE	N/A
YFR025C	HIS2	Haploid	FALSE	N/A
YGL125W	MET13	Diploid	FALSE	N/A
YGL125W	MET13	Haploid	FALSE	N/A
YGL148W	ARO2	Diploid	FALSE	N/A
YGL148W	ARO2	Haploid	FALSE	N/A
YGL154C	LYS5	Diploid	FALSE	N/A
YGL154C	LYS5	Haploid	FALSE	N/A
YGR204W	ADE3	Diploid	FALSE	N/A
YGR204W	ADE3	Haploid	FALSE	N/A
YHR018C	ARG4	Diploid	FALSE	N/A
YHR018C	ARG4	Haploid	TRUE	Chr8
YHR025W	THR1	Diploid	FALSE	N/A
YHR025W	THR1	Haploid	FALSE	N/A
YIL020C	HIS6	Diploid	TRUE	Chr2,Chr9
YIL020C	HIS6	Haploid	TRUE	Chr2,Chr9
YIL116W	HIS5	Diploid	FALSE	N/A
YIL116W	HIS5	Haploid	TRUE	Chr9
YJL071W	ARG2	Diploid	FALSE	N/A
YJL071W	ARG2	Haploid	FALSE	N/A
YJL088W	ARG3	Diploid	FALSE	N/A
YJL088W	ARG3	Haploid	FALSE	N/A
YJL130C	URA2	Diploid	FALSE	N/A
YJL130C	URA2	Haploid	FALSE	N/A
YKL211C	TRP3	Diploid	FALSE	N/A
YKL211C	TRP3	Haploid	FALSE	N/A
YKL216W	URA1	Diploid	FALSE	N/A
YKL216W	URA1	Haploid	TRUE	Chr11
YLR303W	MET17	Diploid	TRUE	Chr12, partial
YLR303W	MET17	Haploid	TRUE	Chr12, partial
YLR420W	URA4	Diploid	FALSE	N/A
YLR420W	URA4	Haploid	FALSE	N/A
YML106W	URA5	Diploid	FALSE	N/A
YML106W	URA5	Haploid	FALSE	N/A
YMR108W	ILV2	Diploid	FALSE	N/A
YMR108W	ILV2	Haploid	FALSE	N/A
YMR300C	ADE4	Diploid	FALSE	N/A
YMR300C	ADE4	Haploid	FALSE	N/A
YNL104C	LEU4	Diploid	FALSE	N/A
YNL104C	LEU4	Haploid	FALSE	N/A
YNR023W	SNF12	Diploid	FALSE	N/A
YNR023W	SNF12	Haploid	FALSE	N/A
YOL058W	ARG1	Diploid	FALSE	N/A
YOL058W	ARG1	Haploid	TRUE	Chr1,Chr3
YOR128C	ADE2	Diploid	FALSE	N/A
YOR128C	ADE2	Haploid	FALSE	N/A
YPR060C	ARO7	Diploid	FALSE	N/A
YPR060C	ARO7	Haploid	FALSE	N/A
YIR034C	LYS1	Diploid	FALSE	N/A
YIR034C	LYS1	Haploid	TRUE	Chr9
BC WT	BC WT	Haploid	FALSE	N/A
