## Supplementary material for "A genome-scale yeast library with inducible expression of individual genes": Table S9

### Sheet: Sheet1
ORF	Gene	Cluster from YETI-Es (Figure 2)	Initial estradiol-dependent growth	Reversibility
YNL110C	NOP15	5	estradiol-dep	not rev
YJR007W	SUI2	5	estradiol-dep	not rev
YNL113W	RPC19	5	estradiol-dep	not rev
YDR086C	SSS1	5	estradiol-dep	not rev
YCR057C	PWP2	5	estradiol-dep	not rev
YOR340C	RPA43	5	estradiol-dep	not rev
YOR206W	NOC2	5	estradiol-dep	not rev
YLR409C	UTP21	5	estradiol-dep	not rev
YAL035W	FUN12	5	partially estradiol-dep	not rev
YHR072W-A	NOP10	5	partially estradiol-dep	not rev
YLR033W	RSC58	5	partially estradiol-dep	not rev
YHR085W	IPI1	5	partially estradiol-dep	not rev
YNL118C	DCP2	5	partially estradiol-dep	not rev
YGR264C	MES1	5	partially estradiol-dep	not rev
YNR043W	MVD1	5	partially estradiol-dep	not rev
YGR128C	UTP8	5	partially estradiol-dep	not rev
YDR429C	TIF35	5	estradiol-dep	partially rev
YDR050C	TPI1	5	estradiol-dep	partially rev
YKL013C	ARC19	5	estradiol-dep	partially rev
YDR449C	UTP6	5	estradiol-dep	partially rev
YPL190C	NAB3	5	estradiol-dep	partially rev
YNR016C	ACC1	5	estradiol-dep	reversible
YDR381W	YRA1	5	estradiol-dep	reversible
YNL247W	YNL247W	5	slow estradiol-dep	reversible
