## Supplementary material for "A genome-scale yeast library with inducible expression of individual genes": Table S10

### Sheet: Legend
Table S10. Z3EB42 estradiol-dependent growth and reversibility
Cluster: cluster from Figure 2
Z3EB42 estradiol-dep growth from colony sizes on 0 and 1000 nM estradiol
	estradiol-dep: ratio 0 nM / 1000 nM <=0.55
	partially estradiol-dep: ratio 0 nM / 1000 nM >0.55-0.75
	constit: ratio 0 nM / 1000nM >0.75
	slow growth: normalized colony size in 1000nM > 0.7
	no growth: normalized colony size in 1000 nM < 0.3
Z3EB42 reversibility from colony sizes on 0 and 1000 nM estradiol following growth on 1000 nM
	rev: ratio 0 nM / 1000 nM <=0.55
	partially rev: ratio 0 nM / 1000 nM >0.55-0.75
	not rev: ratio 0 nM / 1000nM >0.75

### Sheet: estradiol-dep and reversibility
ORF	Gene	Cluster	Z3EB42 estradiol-dep growth	Z3EB42 reversibility
YPR025C	CCL1	1	estradiol-dep	rev
YKL138C-A	HSK3	1	estradiol-dep	rev
YDR320C-A	DAD4	1	estradiol-dep	rev
YLR127C	APC2	1	estradiol-dep	rev
YPL175W	SPT14	1	estradiol-dep	rev
YOR372C	NDD1	1	estradiol-dep	rev
YOL146W	PSF3	1	estradiol-dep	rev
YBR211C	AME1	1	estradiol-dep	rev
YDR407C	TRS120	1	estradiol-dep	rev
YMR059W	SEN15	1	estradiol-dep	rev
YGL155W	CDC43	1	estradiol-dep	rev
YDR021W	FAL1	1	estradiol-dep	rev
YPR178W	PRP4	1	estradiol-dep	rev
YLR005W	SSL1	1	estradiol-dep	rev
YHR118C	ORC6	1	estradiol-dep	rev
YDR267C	CIA1	1	estradiol-dep	rev
YDL141W	BPL1	1	estradiol-dep	rev
YGL018C	JAC1	1	estradiol-dep	rev
YPR048W	TAH18	1	estradiol-dep	rev
YBL074C	AAR2	1	estradiol-dep	partially rev
YOL102C	TPT1	1	estradiol-dep	partially rev
YDR160W	SSY1	1	estradiol-dep	partially rev
YOR329C	SCD5	2	estradiol-dep	rev
YER136W	GDI1	2	estradiol-dep	rev
YPL085W	SEC16	2	estradiol-dep	rev
YLR430W	SEN1	2	estradiol-dep	rev
YPR113W	PIS1	2	estradiol-dep	rev
YOR262W	YOR262W	2	estradiol-dep	rev
YDL166C	FAP7	1	estradiol-dep slow growth	rev
YNL137C	NAM9	1	partially estradiol-dep
YBL035C	POL12	1	partially estradiol-dep
YOL094C	RFC4	1	constit slow growth
YGR091W	PRP31	2	constit slow growth
YBR060C	ORC2	1	partially estradiol-dep
YGR216C	GPI1	1	constit
YKR004C	ECM9	2	constit
YHR023W	MYO1	2	constit
YGR191W	HIP1	2	constit
YLR099W-A	YLR099W-A	1	no growth
YKL180W	RPL17A	1	no growth
YBR252W	DUT1	1	no growth
YDR487C	RIB3	1	no growth
YOR149C	SMP3	1	no growth
YER022W	SRB4	1	no growth
YOR326W	MYO2	2	no growth
YDR201W	SPC19	5	estradiol-dep	rev
YER018C	SPC25	5	estradiol-dep	rev
YLR078C	BOS1	5	estradiol-dep	rev
YDR016C	DAD1	5	estradiol-dep	rev
YOL144W	NOP8	5	estradiol-dep	rev
YOR244W	ESA1	5	estradiol-dep	rev
YLR223C	IFH1	5	estradiol-dep	rev
YKR083C	DAD2	5	estradiol-dep	rev
YKL196C	YKT6	5	estradiol-dep slow growth	rev
YDL235C	YPD1	5	estradiol-dep slow growth	rev
YNL221C	POP1	5	estradiol-dep slow growth	rev
YJL081C	ARP4	5	estradiol-dep slow growth	rev
YGR278W	CWC22	5	estradiol-dep slow growth	rev
YHR085W	IPI1	5	estradiol-dep slow growth	rev
YKL013C	ARC19	5	estradiol-dep slow growth	not rev
YDR356W	SPC110	4	estradiol-dep slow growth	rev
YHR070W	TRM5	4	estradiol-dep slow growth	rev
YKL125W	RRN3	5	partially estradiol-dep	rev
YKL122C	SRP21	5	partially estradiol-dep	not rev
YHR036W	BRL1	5	constit
YER165W	PAB1	5	constit
YJL026W	RNR2	5	constit
YPL063W	TIM50	5	constit
YNL132W	KRE33	5	constit
YPL028W	ERG10	5	constit
YNR016C	ACC1	5	constit
YGL098W	USE1	5	constit
YMR033W	ARP9	5	constit slow growth
YPL012W	RRP12	5	constit slow growth
YDR429C	TIF35	5	constit slow growth
YLR440C	SEC39	5	constit slow growth
YNL113W	RPC19	5	constit slow growth
YDL084W	SUB2	4	constit slow growth
YGL111W	NSA1	4	constit slow growth
YGR186W	TFG1	4	no growth
YNL287W	SEC21	4	no growth
YBL050W	SEC17	4	no growth
YDR086C	SSS1	5	no growth
YOR261C	RPN8	5	no growth
YNL151C	RPC31	5	no growth
YGR145W	ENP2	5	no growth
YPR088C	SRP54	5	no growth
YPL190C	NAB3	5	no growth
YOR340C	RPA43	5	no growth
YHR190W	ERG9	5	no growth
YDR449C	UTP6	5	no growth
YLR409C	UTP21	5	no growth
YER021W	RPN3	5	no growth
YBR202W	MCM7	5	no growth
YNL110C	NOP15	5	no growth
YHR072W-A	NOP10	5	no growth
YNL118C	DCP2	5	no growth
YOR206W	NOC2	5	no growth
YNL247W	YNL247W	5	no growth
YCL059C	KRR1	5	no growth
YPL217C	BMS1	5	no growth
YAL035W	FUN12	5	no growth
YJR007W	SUI2	5	no growth
YPL210C	SRP72	5	no growth
YDR365C	ESF1	5	no growth
YDR050C	TPI1	5	no growth
YGR128C	UTP8	5	no growth
YLR033W	RSC58	5	no growth
YAR007C	RFA1	5	no growth
YDR381W	YRA1	5	no growth
YCR057C	PWP2	5	no growth
YGR264C	MES1	5	no growth
YNR043W	MVD1	5	no growth
